# Microflora Danica: the atlas of Danish environmental microbiomes

**DOI:** 10.1101/2024.06.27.600767

**Authors:** CM Singleton, TBN Jensen, F Delogu, EA Sørensen, VR Jørgensen, SM Karst, Y Yang, KS Knudsen, M Sereika, F Petriglieri, S Knutsson, SM Dall, RH Kirkegaard, JM Kristensen, BJ Woodcroft, DR Speth, STN Aroney, The Microflora Danica Consortium, M Wagner, MKD Dueholm, PH Nielsen, M Albertsen

**Affiliations:** Center for Microbial Communities, Department of Chemistry and Bioscience, Aalborg University, Aalborg, Denmark; Centre for Microbiome Research, School of Biomedical Sciences, Queensland University of Technology (QUT), Translational Research Institute, Woolloongabba, Australia; Centre for Microbiology and Environmental Systems Science, University of Vienna, Vienna, Austria

## Abstract

The last 20 years have witnessed unprecedented advances in revealing the microbiomes underpinning important processes in natural and human associated environments. Recent large-scale metagenome surveys record the variety of microbial life in the oceans^1^, wastewater^2^, human gut^3,4^, and earth^5,6^, with compilations encompassing thousands of public datasets^7–13^. So far, large-scale microbiome studies either miss functional information or consistency in sample processing, and although they may cover thousands of locations, these are missing resolution, sparsely located, or lacking metadata. Here, we present Microflora Danica, an atlas of Danish environmental microbiomes, encompassing 10,686 shotgun metagenomes and 449 full-length 16S and 18S rRNA datasets linked to a detailed 5 level habitat classification scheme. We determine that while human-disturbed habitats have high alpha diversity, the same species reoccur, revealing hidden homogeneity and underlining the importance of natural systems for total species (gamma) diversity. In-depth studies of nitrifiers, a functional group closely linked to climate change, challenge existing perceptions regarding habitat preference and discover several novel nitrifiers as more abundant than canonical nitrifiers. Together, the Microflora Danica dataset provides an unprecedented resource and the foundation for answering fundamental questions underlying microbial ecology: what drives microbial diversity, distribution and function.
