## Supplementaty tables for "Microflora Danica: the atlas of Danish environmental microbiomes"

### Sheet: Stable1
Supplementary Table 1. Number of core genera across the MFD ontology. The number of core genera identified across the five levels of the MFD ontology. Columns to the right of an ontology level refers to the genera identified for that ontology level habitat categories.
Sample type	#	Area type	#	MFDO1	#	MFDO2	#	MFDO3	#
Sediment	28	Natural	29	Freshwater	42	Running freshwater	48
						Standing freshwater	34	Lake shores and lagoons	37
								Lake, Rich pondweed	55
				Saltwater	52	Fjords	64
						Open sea and tidal areas	53	Rocky coastal seabed	48
								Sandy coastal seabed	68
		Subterranean	48	Saltwater	48	Open sea	48	Østersøen	48
		Urban	37	Freshwater	44	Standing freshwater	44	Enclosed water	43
								Rainwater basin, City	47
								Rainwater basin, Dried	71
								Rainwater basin, Roadside	78
				Saltwater	19	Flowing saltwater	19	Harbour, marina scraped-off biofilm	19
Soil	36	Agriculture	67	Fields	67	Fabids	72
						Fallow	63	Spring seeding	68
						Malvids	74	Brassicales, Rapeseed, Winter	73
						Mixed crops	74	Catch crop, Fodder radish, Flower	77
								Grass, Clover, Rotation	72
						Poales Cereal	71	Barley, Spring	69
								Barley, Winter	68
								Maize, Silage	69
								Oat, Spring	76
								Rye, Winter	84
								Rye, Winter, Hybrid	81
								Wheat	86
								Wheat, Winter	68
						Poales grass	50	Grass in rotation, No clover	71
		Natural	27	Bogs mires and fens	45	Calcareous fens	68	Alkaline fens	66
								Petrifying springs	72
						Sphagnum acid bogs	41	Quaking bogs	44
								Rhynchosporion depressions	73
						Wet thicket (non-habitat type)	63
				Coastal	28	Salt marshes and salt meadows	27	Atlantic salt meadows	30
						Sea cliffs and shingle or stony beaches	40	Perennial vegetation of stony banks	50
								Vegetated sea cliffs of the Atlantic and Baltic Coasts	58
				Dunes	37	Inland dunes	52
						Sea dunes	36	Decalcified Empetrum dunes	46
								Fixed dunes (grey dunes)	40
								Humid dune slacks	46
								Wooded dunes	41
				Forests	35	Forest (non-habitattype)	44	Deciduous trees	53
						Temperate forests	34	Alluvial woodland	54
								Beech forests Acidophilous with Ilex	56
								Beech forests Asperulo-Fagetum	54
								Beech forests Luzulo-Fagetum	43
								Bog woodland	45
								Oak forest Old acidophilous woods with Q. robur on sandy plains	46
								Oak-hornbeam mixed forest	55
				Grassland formations	44	Natural grasslands	68	Xeric sand calcareous grasslands	68
						Semi-natural dry grasslands	48	Calcareous grassland	60
								Species-rich Nardus upland grassland	54
						Semi-natural tall-herb humid meadows	44	Agricultural meadow (6430 subtype)	68
								Hydrophilous tall-herb swamp	59
								Molinia meadows	39
				Rocky habitats and caves	43	Rocky slopes with vegetation	43	Siliceous rocky slopes	43
				Temperate heath and scrub	38	Sclerophyllous scrub	41	Juniper scrub	43
						Temperate heath	37	Dry heath	41
								Wet heath	49
		Urban	63	Greenspaces	63	Greenspaces, Other	70
						Greenspaces, Parks	63
Water	21	Natural	31	Saltwater	31	Fjords	31
		Urban	25	Biogas	33	Biogas Unknown	53
						Biogas sludge	59
				Drinking water	9	waterworks stage	25	sandfilter	58
				Wastewater	54	Activated sludge	54

### Sheet: Stable2
Supplementary Table 2. Prevalence of core genera across the MFD ontology. List of core genera identified in the MFDO3 habitats. Prevalence corresponds to the number of different MFDO3 habitats each genera was identified in. The relative abundance of each genera is reported as median, mean and standard deviation of mean MFDO3 habitat specific relative abundance.
complexity	genus	prevalence	median_relabundance	mean_relabundance	sd_relabundance
mfd_hab3	966-1	2	0.5	0.5	0.1
mfd_hab3	ADurb.Bin063-1	7	0.2	0.2	0
mfd_hab3	Acidibacter	38	0.4	0.6	0.4
mfd_hab3	Acidicaldus	7	0.3	0.3	0.1
mfd_hab3	Acidiphilium	1	0.2	0.2
mfd_hab3	Acidipila-Silvibacterium	15	0.8	0.8	0.4
mfd_hab3	Acidocella	2	0.2	0.2	0
mfd_hab3	Acidothermus	30	7.3	8.3	6.7
mfd_hab3	Actibacter	1	0.2	0.2
mfd_hab3	Actinomycetospora	1	0.5	0.5
mfd_hab3	Actinoplanes	2	0.2	0.2	0.1
mfd_hab3	Actinospica	8	0.3	0.3	0.1
mfd_hab3	Adhaeribacter	1	0.1	0.1
mfd_hab3	Aeromicrobium	1	0.7	0.7
mfd_hab3	Agromyces	3	0.2	0.4	0.3
mfd_hab3	Allorhizobium-Neorhizobium-Pararhizobium-Rhizobium	5	0.2	0.2	0.1
mfd_hab3	Altererythrobacter	1	0.3	0.3
mfd_hab3	Amaricoccus	1	0.3	0.3
mfd_hab3	Ammoniphilus	7	0.2	0.2	0.1
mfd_hab3	Anaerolinea	5	0.4	0.4	0.1
mfd_hab3	Anaeromyxobacter	7	0.3	0.4	0.1
mfd_hab3	Anderseniella	2	0.2	0.2	0
mfd_hab3	Aquibacter	1	0.3	0.3
mfd_hab3	Aquicella	9	0.2	0.2	0
mfd_hab3	Aquisphaera	24	0.5	0.7	0.5
mfd_hab3	Arcticiflavibacter	2	0.6	0.6	0
mfd_hab3	Arenimonas	2	0.3	0.3	0.1
mfd_hab3	Arthrobacter	2	0.2	0.2	0
mfd_hab3	BD1-7_clade	1	0.2	0.2
mfd_hab3	Bacillus	45	2.3	3.2	2.6
mfd_hab3	Bauldia	10	0.2	0.3	0.2
mfd_hab3	Blastococcus	14	0.4	0.4	0.1
mfd_hab3	Blastopirellula	3	0.7	0.7	0.5
mfd_hab3	Bradyrhizobium	41	0.4	0.5	0.2
mfd_hab3	Brevundimonas	1	0.2	0.2
mfd_hab3	Bryobacter	44	0.5	0.7	0.4
mfd_hab3	Burkholderia-Caballeronia-Paraburkholderia	18	1	1.2	0.9
mfd_hab3	CL500-29_marine_group	16	0.2	0.2	0.1
mfd_hab3	Ca_Alysiosphaera	25	0.4	0.4	0.1
mfd_hab3	Ca_Koribacter	15	0.4	0.6	0.5
mfd_hab3	Ca_Nitrotoga	1	0.2	0.2
mfd_hab3	Ca_Omnitrophus	2	0.3	0.3	0
mfd_hab3	Ca_Ovatusbacter	1	0.2	0.2
mfd_hab3	Ca_Protochlamydia	6	0.2	0.2	0
mfd_hab3	Ca_Solibacter	44	0.8	0.9	0.6
mfd_hab3	Ca_Thiobios	2	0.6	0.6	0.1
mfd_hab3	Ca_Udaeobacter	32	1.3	1.3	0.6
mfd_hab3	Ca_Xiphinematobacter	19	0.4	0.4	0.2
mfd_hab3	Cellulomonas	3	0.2	0.2	0
mfd_hab3	Christensenellaceae_R-7_group	1	0.2	0.2
mfd_hab3	Chthoniobacter	29	0.2	0.3	0.1
mfd_hab3	Clostridium_sensu_stricto_1	20	0.6	0.7	0.5
mfd_hab3	Clostridium_sensu_stricto_12	1	0.5	0.5
mfd_hab3	Clostridium_sensu_stricto_13	21	0.4	0.5	0.4
mfd_hab3	Clostridium_sensu_stricto_9	1	0.2	0.2
mfd_hab3	Cm1-21	1	0.3	0.3
mfd_hab3	Cocleimonas	1	0.8	0.8
mfd_hab3	Conexibacter	43	1	1.4	1.1
mfd_hab3	Coxiella	3	0.2	0.2	0
mfd_hab3	Crenothrix	3	0.3	0.3	0.1
mfd_hab3	Crossiella	1	1.8	1.8
mfd_hab3	Cyanobium_PCC-6307	1	1	1
mfd_hab3	Dechloromonas	1	0.3	0.3
mfd_hab3	Defluviicoccus	5	0.4	0.5	0.3
mfd_hab3	Desulfatiglans	6	0.3	0.3	0.2
mfd_hab3	Desulfobacca	11	0.6	0.5	0.2
mfd_hab3	Desulfobulbus	1	0.2	0.2
mfd_hab3	Desulfomonile	3	0.2	0.3	0.1
mfd_hab3	Desulfosarcina	2	0.6	0.6	0.1
mfd_hab3	Devosia	2	0.4	0.4	0.3
mfd_hab3	Edaphobaculum	1	0.1	0.1
mfd_hab3	Ellin516	2	0.5	0.5	0.1
mfd_hab3	Ellin6067	14	0.2	0.3	0.1
mfd_hab3	Erythrobacter	1	0.6	0.6
mfd_hab3	Eudoraea	1	0.3	0.3
mfd_hab3	Ferruginibacter	6	0.2	0.2	0.1
mfd_hab3	Flavobacterium	13	0.3	0.4	0.4
mfd_hab3	Fonticella	1	0.2	0.2
mfd_hab3	GOUTA6	1	0.2	0.2
mfd_hab3	Gaiella	29	1.5	1.4	0.6
mfd_hab3	Gemmata	17	0.2	0.2	0
mfd_hab3	Gemmatimonas	28	0.5	0.5	0.2
mfd_hab3	Geobacter	1	0.1	0.1
mfd_hab3	Granulicella	16	0.5	0.5	0.2
mfd_hab3	Granulosicoccus	2	0.5	0.5	0.3
mfd_hab3	HSB_OF53-F07	2	0.7	0.7	0.1
mfd_hab3	Haliangium	44	0.7	0.7	0.2
mfd_hab3	Halioglobus	1	0.7	0.7
mfd_hab3	Halobacillus	2	0.8	0.8	0.3
mfd_hab3	Hyphomicrobium	22	0.2	0.3	0.1
mfd_hab3	IMCC26207	1	0.2	0.2
mfd_hab3	Iamia	17	0.3	0.3	0.2
mfd_hab3	Ignavibacterium	2	0.2	0.2	0.1
mfd_hab3	IheB3-7	2	0.2	0.2	0
mfd_hab3	Ilumatobacter	12	0.4	0.6	0.4
mfd_hab3	Jatrophihabitans	24	0.3	0.4	0.3
mfd_hab3	Klebsiella	3	0.5	0.4	0.2
mfd_hab3	Lacunisphaera	3	0.3	0.3	0
mfd_hab3	Legionella	19	0.2	0.2	0.1
mfd_hab3	Leptolinea	4	0.3	0.3	0
mfd_hab3	Leucothrix	1	0.6	0.6
mfd_hab3	Lewinella	3	0.4	0.5	0.2
mfd_hab3	Longilinea	2	0.2	0.2	0
mfd_hab3	Longivirga	1	0.2	0.2
mfd_hab3	Luedemannella	2	0.2	0.2	0
mfd_hab3	Luteolibacter	8	0.5	0.5	0.3
mfd_hab3	Lutibacter	1	0.6	0.6
mfd_hab3	Lutimonas	1	0.5	0.5
mfd_hab3	Lysinibacillus	13	0.3	0.3	0.1
mfd_hab3	Lysobacter	1	0.2	0.2
mfd_hab3	MFD_g_100436	1	0.2	0.2
mfd_hab3	MFD_g_1040538	1	0.2	0.2
mfd_hab3	MFD_g_1040545	1	0.3	0.3
mfd_hab3	MFD_g_1043006	1	0.2	0.2
mfd_hab3	MFD_g_10477	2	0.2	0.2	0
mfd_hab3	MFD_g_10515	3	0.4	0.4	0.1
mfd_hab3	MFD_g_1081	13	0.4	0.4	0.2
mfd_hab3	MFD_g_10875	1	0.3	0.3
mfd_hab3	MFD_g_1100	4	0.4	0.4	0.1
mfd_hab3	MFD_g_1112	1	0.4	0.4
mfd_hab3	MFD_g_11276	1	0.7	0.7
mfd_hab3	MFD_g_11470	14	0.3	0.3	0.2
mfd_hab3	MFD_g_1152	15	0.4	0.4	0.1
mfd_hab3	MFD_g_11585	2	0.2	0.2	0.1
mfd_hab3	MFD_g_1191	1	0.4	0.4
mfd_hab3	MFD_g_12100	2	0.6	0.6	0.3
mfd_hab3	MFD_g_12187	2	0.3	0.3	0.1
mfd_hab3	MFD_g_12425	1	0.3	0.3
mfd_hab3	MFD_g_1292	1	0.3	0.3
mfd_hab3	MFD_g_1295	1	0.2	0.2
mfd_hab3	MFD_g_1315	20	0.8	0.8	0.3
mfd_hab3	MFD_g_1316	1	0.8	0.8
mfd_hab3	MFD_g_1320	6	0.2	0.2	0
mfd_hab3	MFD_g_1327	5	0.2	0.2	0.1
mfd_hab3	MFD_g_13382	1	0.4	0.4
mfd_hab3	MFD_g_1342	2	0.7	0.7	0.2
mfd_hab3	MFD_g_13437	1	0.1	0.1
mfd_hab3	MFD_g_13520	15	0.3	0.3	0.1
mfd_hab3	MFD_g_13556	1	0.3	0.3
mfd_hab3	MFD_g_13573	1	0.3	0.3
mfd_hab3	MFD_g_1360	1	0.2	0.2
mfd_hab3	MFD_g_1377	1	0.3	0.3
mfd_hab3	MFD_g_13790	1	0.2	0.2
mfd_hab3	MFD_g_1394	4	0.2	0.2	0.1
mfd_hab3	MFD_g_13940	1	0.3	0.3
mfd_hab3	MFD_g_13972	1	0.2	0.2
mfd_hab3	MFD_g_14103	6	0.2	0.2	0.1
mfd_hab3	MFD_g_1435	1	0.7	0.7
mfd_hab3	MFD_g_144	36	0.5	0.6	0.3
mfd_hab3	MFD_g_1476	1	0.3	0.3
mfd_hab3	MFD_g_148211	8	0.3	0.3	0.1
mfd_hab3	MFD_g_1509	1	0.2	0.2
mfd_hab3	MFD_g_1517	12	0.2	0.2	0
mfd_hab3	MFD_g_15191	3	0.4	0.4	0.1
mfd_hab3	MFD_g_15278	1	0.4	0.4
mfd_hab3	MFD_g_15309	1	0.3	0.3
mfd_hab3	MFD_g_15500	4	0.2	0.2	0
mfd_hab3	MFD_g_156996	1	0.4	0.4
mfd_hab3	MFD_g_161	10	0.4	0.4	0.1
mfd_hab3	MFD_g_1634	13	0.3	0.3	0.1
mfd_hab3	MFD_g_1660	7	0.2	0.2	0.1
mfd_hab3	MFD_g_17283	1	0.3	0.3
mfd_hab3	MFD_g_1741	8	0.3	0.3	0
mfd_hab3	MFD_g_1742	6	0.3	0.3	0.1
mfd_hab3	MFD_g_1794	13	0.3	0.3	0.1
mfd_hab3	MFD_g_18167	1	0.8	0.8
mfd_hab3	MFD_g_185905	1	0.3	0.3
mfd_hab3	MFD_g_1860	5	0.3	0.3	0.1
mfd_hab3	MFD_g_191	6	0.2	0.2	0.1
mfd_hab3	MFD_g_19280	2	0.4	0.4	0
mfd_hab3	MFD_g_195	18	1.8	1.6	1
mfd_hab3	MFD_g_1953	2	0.3	0.3	0.1
mfd_hab3	MFD_g_198	12	0.6	0.6	0.2
mfd_hab3	MFD_g_19960	4	0.2	0.2	0
mfd_hab3	MFD_g_20731	2	0.2	0.2	0
mfd_hab3	MFD_g_21206	1	0.2	0.2
mfd_hab3	MFD_g_21700	1	0.4	0.4
mfd_hab3	MFD_g_21713	1	0.8	0.8
mfd_hab3	MFD_g_224	17	0.3	0.3	0.1
mfd_hab3	MFD_g_2244	1	0.2	0.2
mfd_hab3	MFD_g_2252	2	0.2	0.2	0
mfd_hab3	MFD_g_2285	1	0.8	0.8
mfd_hab3	MFD_g_235141	1	0.7	0.7
mfd_hab3	MFD_g_2391	2	0.3	0.3	0.1
mfd_hab3	MFD_g_2431	19	0.4	0.5	0.2
mfd_hab3	MFD_g_244	1	0.5	0.5
mfd_hab3	MFD_g_245	17	0.9	0.8	0.3
mfd_hab3	MFD_g_247	3	0.4	0.4	0.2
mfd_hab3	MFD_g_2480	10	0.3	0.3	0.1
mfd_hab3	MFD_g_251212	2	1.5	1.5	1.2
mfd_hab3	MFD_g_2519	1	1	1
mfd_hab3	MFD_g_2539	1	0.4	0.4
mfd_hab3	MFD_g_2571	1	0.2	0.2
mfd_hab3	MFD_g_259	11	0.2	0.2	0
mfd_hab3	MFD_g_2591	1	0.3	0.3
mfd_hab3	MFD_g_261	17	1.5	1.4	0.7
mfd_hab3	MFD_g_264	22	0.5	0.5	0.2
mfd_hab3	MFD_g_26747	2	0.4	0.4	0.1
mfd_hab3	MFD_g_27149	2	0.2	0.2	0
mfd_hab3	MFD_g_2740	1	2.9	2.9
mfd_hab3	MFD_g_2744	8	0.3	0.4	0.3
mfd_hab3	MFD_g_275	9	0.2	0.2	0
mfd_hab3	MFD_g_2750	5	0.4	0.4	0
mfd_hab3	MFD_g_2884	2	0.2	0.2	0
mfd_hab3	MFD_g_29107	2	0.2	0.2	0
mfd_hab3	MFD_g_2943	1	0.3	0.3
mfd_hab3	MFD_g_2945	8	0.6	0.6	0.2
mfd_hab3	MFD_g_29719	1	0.2	0.2
mfd_hab3	MFD_g_299	5	0.2	0.3	0.1
mfd_hab3	MFD_g_30495	1	0.3	0.3
mfd_hab3	MFD_g_30917	1	0.2	0.2
mfd_hab3	MFD_g_313880	3	0.1	0.2	0.1
mfd_hab3	MFD_g_3142	2	0.7	0.7	0.4
mfd_hab3	MFD_g_3171	1	0.2	0.2
mfd_hab3	MFD_g_3191	2	0.2	0.2	0
mfd_hab3	MFD_g_31963	1	0.2	0.2
mfd_hab3	MFD_g_32337	1	0.3	0.3
mfd_hab3	MFD_g_3238	1	0.1	0.1
mfd_hab3	MFD_g_3347	1	0.4	0.4
mfd_hab3	MFD_g_340	19	0.3	0.4	0.1
mfd_hab3	MFD_g_3425	2	0.4	0.4	0.1
mfd_hab3	MFD_g_3468	1	0.4	0.4
mfd_hab3	MFD_g_34995	2	0.4	0.4	0.3
mfd_hab3	MFD_g_356	1	0.1	0.1
mfd_hab3	MFD_g_35850	4	0.2	0.2	0
mfd_hab3	MFD_g_36278	2	0.1	0.1	0
mfd_hab3	MFD_g_36297	1	0.4	0.4
mfd_hab3	MFD_g_3632	12	0.3	0.3	0.2
mfd_hab3	MFD_g_378425	3	0.3	0.3	0.1
mfd_hab3	MFD_g_3931	1	0.3	0.3
mfd_hab3	MFD_g_3995	3	1.1	1	0.6
mfd_hab3	MFD_g_40582	5	0.2	0.3	0.1
mfd_hab3	MFD_g_408	1	0.1	0.1
mfd_hab3	MFD_g_4101	4	0.2	0.2	0
mfd_hab3	MFD_g_412	1	0.8	0.8
mfd_hab3	MFD_g_4140	1	0.4	0.4
mfd_hab3	MFD_g_4178	2	0.1	0.1	0
mfd_hab3	MFD_g_4212	8	0.4	0.5	0.2
mfd_hab3	MFD_g_43312	1	0.2	0.2
mfd_hab3	MFD_g_436	1	0.1	0.1
mfd_hab3	MFD_g_437	14	1.1	1	0.4
mfd_hab3	MFD_g_443	1	0.2	0.2
mfd_hab3	MFD_g_4431	4	0.3	0.3	0.1
mfd_hab3	MFD_g_4485	6	0.2	0.2	0.1
mfd_hab3	MFD_g_4585	1	1.2	1.2
mfd_hab3	MFD_g_4614	4	0.4	0.5	0.3
mfd_hab3	MFD_g_4664	1	0.4	0.4
mfd_hab3	MFD_g_4681	7	0.3	0.3	0.1
mfd_hab3	MFD_g_46841	1	0.2	0.2
mfd_hab3	MFD_g_4701	6	0.4	0.4	0
mfd_hab3	MFD_g_47768	1	0.2	0.2
mfd_hab3	MFD_g_47885	1	0.2	0.2
mfd_hab3	MFD_g_485	11	0.2	0.2	0.1
mfd_hab3	MFD_g_48525	2	0.2	0.2	0
mfd_hab3	MFD_g_4907	16	0.4	0.4	0.1
mfd_hab3	MFD_g_4912	1	0.4	0.4
mfd_hab3	MFD_g_5058	3	0.2	0.3	0.1
mfd_hab3	MFD_g_50778	1	0.2	0.2
mfd_hab3	MFD_g_512	12	0.4	0.4	0.1
mfd_hab3	MFD_g_549	10	0.3	0.3	0.2
mfd_hab3	MFD_g_55323	1	0.2	0.2
mfd_hab3	MFD_g_5535	31	0.4	0.4	0.1
mfd_hab3	MFD_g_5545	1	0.2	0.2
mfd_hab3	MFD_g_561	5	0.3	0.4	0.2
mfd_hab3	MFD_g_5611	2	0.2	0.2	0
mfd_hab3	MFD_g_5665	2	0.2	0.2	0
mfd_hab3	MFD_g_5686	1	0.2	0.2
mfd_hab3	MFD_g_56990	1	0.3	0.3
mfd_hab3	MFD_g_5777	12	0.3	0.3	0.1
mfd_hab3	MFD_g_579	3	0.2	0.2	0
mfd_hab3	MFD_g_5923	1	0.1	0.1
mfd_hab3	MFD_g_5981	7	0.4	0.5	0.3
mfd_hab3	MFD_g_6	27	0.3	0.4	0.1
mfd_hab3	MFD_g_60423	3	0.3	0.3	0.1
mfd_hab3	MFD_g_60466	1	0.2	0.2
mfd_hab3	MFD_g_619	4	0.2	0.2	0
mfd_hab3	MFD_g_62151	2	0.3	0.3	0.1
mfd_hab3	MFD_g_6265	11	0.2	0.2	0.1
mfd_hab3	MFD_g_641394	3	0.2	0.3	0.1
mfd_hab3	MFD_g_647	14	0.4	0.4	0.1
mfd_hab3	MFD_g_650	23	0.4	0.4	0.1
mfd_hab3	MFD_g_657	4	0.5	0.5	0.1
mfd_hab3	MFD_g_658	6	0.2	0.2	0.1
mfd_hab3	MFD_g_6603	1	0.4	0.4
mfd_hab3	MFD_g_667	3	0.2	0.2	0.1
mfd_hab3	MFD_g_678	11	0.2	0.2	0.1
mfd_hab3	MFD_g_68	14	0.9	0.9	0.4
mfd_hab3	MFD_g_69079	1	0.6	0.6
mfd_hab3	MFD_g_710	7	0.5	0.8	0.5
mfd_hab3	MFD_g_73272	3	0.2	0.2	0
mfd_hab3	MFD_g_7353	4	0.3	0.3	0.1
mfd_hab3	MFD_g_7541	1	0.2	0.2
mfd_hab3	MFD_g_758	4	0.2	0.2	0.1
mfd_hab3	MFD_g_7630	1	0.2	0.2
mfd_hab3	MFD_g_7636	3	0.2	0.2	0.1
mfd_hab3	MFD_g_782	28	0.5	0.5	0.1
mfd_hab3	MFD_g_7944	3	0.3	0.2	0
mfd_hab3	MFD_g_8	40	0.5	0.5	0.2
mfd_hab3	MFD_g_804	3	0.3	0.3	0
mfd_hab3	MFD_g_8096	1	0.1	0.1
mfd_hab3	MFD_g_812	25	0.3	0.3	0.1
mfd_hab3	MFD_g_812630	1	0.3	0.3
mfd_hab3	MFD_g_8204	33	0.6	0.6	0.2
mfd_hab3	MFD_g_8235	1	0.1	0.1
mfd_hab3	MFD_g_827	14	0.3	0.4	0.2
mfd_hab3	MFD_g_841	9	0.3	0.3	0.1
mfd_hab3	MFD_g_85185	1	0.4	0.4
mfd_hab3	MFD_g_8532	2	0.2	0.2	0
mfd_hab3	MFD_g_8542	3	0.3	0.3	0.1
mfd_hab3	MFD_g_8573	7	0.2	0.3	0.1
mfd_hab3	MFD_g_8577	1	0.2	0.2
mfd_hab3	MFD_g_8582	11	0.2	0.2	0
mfd_hab3	MFD_g_8659	6	0.3	0.2	0
mfd_hab3	MFD_g_8708	1	0.2	0.2
mfd_hab3	MFD_g_873469	4	0.2	0.2	0
mfd_hab3	MFD_g_875	21	0.3	0.3	0.1
mfd_hab3	MFD_g_9023	2	0.2	0.2	0.1
mfd_hab3	MFD_g_9074	1	0.2	0.2
mfd_hab3	MFD_g_938	1	0.4	0.4
mfd_hab3	MFD_g_9463	1	0.5	0.5
mfd_hab3	MFD_g_9796	2	0.4	0.4	0
mfd_hab3	MFD_g_9823	16	0.4	0.4	0.1
mfd_hab3	MFD_g_983	1	0.2	0.2
mfd_hab3	MFD_g_99352	1	0.5	0.5
mfd_hab3	MFD_g_9945	1	0.2	0.2
mfd_hab3	MND1	5	0.2	0.2	0.1
mfd_hab3	Maribacter	3	1.5	1.5	0.7
mfd_hab3	Maritimimonas	2	0.9	0.9	0.7
mfd_hab3	Marmoricola	16	0.3	0.3	0.1
mfd_hab3	Massilia	9	0.4	0.4	0.2
mfd_hab3	Mesorhizobium	1	0.2	0.2
mfd_hab3	Methanobacterium	7	0.4	0.3	0.1
mfd_hab3	Methanoregula	5	0.4	0.5	0.2
mfd_hab3	Methanosaeta	5	0.6	0.5	0.1
mfd_hab3	Methanosarcina	4	0.4	0.4	0.1
mfd_hab3	Methyloceanibacter	1	0.2	0.2
mfd_hab3	Methylocystis	1	0.7	0.7
mfd_hab3	Microbacterium	15	0.2	0.4	0.5
mfd_hab3	Microlunatus	14	0.4	0.4	0.1
mfd_hab3	Micromonospora	3	0.1	0.1	0
mfd_hab3	Microvirga	16	0.3	0.3	0.1
mfd_hab3	Mucilaginibacter	6	0.2	0.3	0
mfd_hab3	Muriicola	2	1.2	1.2	0.1
mfd_hab3	Mycobacterium	50	1.8	2	1.1
mfd_hab3	Nakamurella	22	0.3	0.4	0.1
mfd_hab3	Neochlamydia	5	0.2	0.2	0
mfd_hab3	Nitrospira	19	0.4	0.4	0.1
mfd_hab3	Nocardioides	37	1.8	2.1	1.7
mfd_hab3	Nonlabens	1	0.5	0.5
mfd_hab3	Nonomuraea	1	0.1	0.1
mfd_hab3	Novosphingobium	2	0.2	0.2	0
mfd_hab3	OM27_clade	1	0.4	0.4
mfd_hab3	OM60NOR5_clade	3	0.3	0.2	0.1
mfd_hab3	Occallatibacter	17	0.7	1	0.8
mfd_hab3	Oceanobacillus	2	0.1	0.1	0.1
mfd_hab3	Oryzihumus	11	0.3	0.3	0.1
mfd_hab3	Paenibacillus	43	0.4	0.7	0.5
mfd_hab3	Paenisporosarcina	1	3.5	3.5
mfd_hab3	Pajaroellobacter	42	0.3	0.3	0.2
mfd_hab3	Paracoccus	1	0.2	0.2
mfd_hab3	Pedobacter	1	0.2	0.2
mfd_hab3	Pedomicrobium	21	0.2	0.3	0.1
mfd_hab3	Pelolinea	1	0.3	0.3
mfd_hab3	Pelosinus	5	0.2	0.2	0.1
mfd_hab3	Phenylobacterium	1	0.1	0.1
mfd_hab3	Phormidesmis_ANT.LACV5.1	1	2.6	2.6
mfd_hab3	Phycisphaera	1	0.2	0.2
mfd_hab3	Pir4_lineage	36	0.3	0.4	0.2
mfd_hab3	Pirellula	21	0.2	0.2	0.1
mfd_hab3	Pleurocapsa_PCC-7319	1	0.4	0.4
mfd_hab3	Portibacter	2	0.3	0.3	0.2
mfd_hab3	Pseudoalteromonas	1	2.2	2.2
mfd_hab3	Pseudolabrys	24	0.3	0.3	0.1
mfd_hab3	Pseudomonas	7	0.8	0.9	1
mfd_hab3	Pseudonocardia	25	0.7	0.6	0.2
mfd_hab3	Psychrobacillus	6	0.3	0.2	0.1
mfd_hab3	Psychromonas	1	0.7	0.7
mfd_hab3	Puia	12	0.3	0.3	0.1
mfd_hab3	R76-B128	1	0.2	0.2
mfd_hab3	RB41	16	0.3	0.4	0.1
mfd_hab3	RBG-16-58-14	1	0.3	0.3
mfd_hab3	Reyranella	29	0.3	0.3	0.1
mfd_hab3	Rhodanobacter	4	0.3	0.3	0.1
mfd_hab3	Rhodoblastus	3	0.6	0.5	0.1
mfd_hab3	Rhodococcus	4	0.2	0.2	0.1
mfd_hab3	Rhodomicrobium	9	0.3	0.5	0.3
mfd_hab3	Rhodopirellula	4	0.4	0.5	0.3
mfd_hab3	Rhodoplanes	2	0.3	0.3	0.1
mfd_hab3	Robiginitalea	1	0.4	0.4
mfd_hab3	Romboutsia	6	0.3	0.3	0.1
mfd_hab3	Roseiarcus	20	3.3	3.4	1.4
mfd_hab3	Roseibacillus	2	0.3	0.3	0.2
mfd_hab3	Roseomonas	1	0.2	0.2
mfd_hab3	Rubripirellula	2	0.2	0.2	0
mfd_hab3	Rubrobacter	1	1.7	1.7
mfd_hab3	SEEP-SRB1	2	1.7	1.7	1.9
mfd_hab3	SM1A02	1	0.6	0.6
mfd_hab3	Schleiferia	1	0.6	0.6
mfd_hab3	Sedimenticola	1	0.2	0.2
mfd_hab3	Sediminispirochaeta	1	0.2	0.2
mfd_hab3	Shewanella	1	1.3	1.3
mfd_hab3	Singulisphaera	6	0.2	0.2	0
mfd_hab3	Skermanella	4	0.2	0.2	0
mfd_hab3	Solirubrobacter	22	0.8	0.9	0.5
mfd_hab3	Sphingomonas	19	0.8	0.7	0.3
mfd_hab3	Spirochaeta	8	0.5	0.5	0.2
mfd_hab3	Spirochaeta_2	1	0.2	0.2
mfd_hab3	Sporosarcina	19	0.8	0.9	0.6
mfd_hab3	Steroidobacter	1	0.1	0.1
mfd_hab3	Streptacidiphilus	1	0.2	0.2
mfd_hab3	Streptomyces	35	1.1	1.1	0.6
mfd_hab3	Subgroup_10	28	0.3	0.4	0.4
mfd_hab3	Subgroup_23	4	1.1	1.1	0.5
mfd_hab3	Sulfurovum	1	0.9	0.9
mfd_hab3	Sva0081_sediment_group	9	0.4	0.7	0.8
mfd_hab3	Sva0996_marine_group	2	0.5	0.5	0.1
mfd_hab3	Syntrophobacter	4	0.2	0.3	0.2
mfd_hab3	Syntrophorhabdus	6	0.5	0.5	0.2
mfd_hab3	Syntrophus	3	0.2	0.2	0
mfd_hab3	Thiobacillus	1	0.2	0.2
mfd_hab3	Thiogranum	2	0.4	0.4	0
mfd_hab3	Tumebacillus	11	0.3	0.3	0.1
mfd_hab3	Tundrisphaera	8	0.2	0.2	0.1
mfd_hab3	Turicibacter	5	0.2	0.2	0
mfd_hab3	Ulvibacter	2	0.3	0.3	0.1
mfd_hab3	Urania-1B-19_marine_sediment_group	2	0.5	0.5	0.1
mfd_hab3	Vibrio	1	1	1
mfd_hab3	Winogradskyella	2	0.3	0.3	0
mfd_hab3	Woeseia	4	1.5	1.6	1.5
mfd_hab3	YC-ZSS-LKJ147	1	0.1	0.1
mfd_hab3	alphaI_cluster	2	0.2	0.2	0.1
mfd_hab3	mle1-7	6	0.3	0.3	0.2

### Sheet: Stable3
Supplementary Table 3. Table summarising the fraction of the community (%) assigned to the species level across different sample types in MFD and NCBI datasets. SingleM metapackage used was the version inclusive of MAGs beyond GTDB (DOI 10.5281/zenodo.10360136). Sample_N: sample number, Std. Dev.: standard deviation, RSD: relative standard deviation. NCBI datasets of "marine", "freshwater", "aqua…
	MFD			NCBI
	Sediment	Soil	Water	Human	Sediment	Soil	Water
Sample_N	1593	8026	201	76314	4497	7947	18255
Average	6.99	6.37	33.33	80.86	20.97	14.3	44.53
Median	5.38	5.81	36.72	85.66	12.16	8.68	43.79
Std. Dev.	6.04	3.65	21.71	16.96	23.13	16.9	23.03
RSD (%)	86.41	57.3	65.14	20.98	110.32	118.17	51.71
Quantile_10	1.85	2.37	6.28	59.7	1.69	1.64	14.25
Quantile_25	3.27	3.82	24.59	76.73	4.54	4.23	27.68
Quantile_75	8.55	8.29	43.5	91.44	26.09	16.44	59.44
Quantile_90	14.1	11.04	48.54	95.81	56.16	35.12	75.41

### Sheet: Stable4
Supplementary Table 4. Table summarising the fraction of the community (%) assigned to the species level across different sample types in MFD datasets with and without the inclusion of MFD MAGs. For the inclusion of MFD MAGs, SingleM metapackage containing MAGs beyond GTDB (DOI 10.5281/zenodo.10360136) was supplemented with MFD MAGs. SingleM metapackage containing MAGs beyond GTDB (DOI 10.5281/ze…
	Without MFD MAGs			With MFD MAGs
Overall average	7.79			12.23
Sample type	Sediment	Soil	Water	Sediment	Soil	Water
Sample_N	1593	8026	201	1593	8026	201
Average	6.99	6.37	33.33	11.58	10.69	43.59
Median	5.38	5.81	36.72	8.53	8.21	43.33
Std. Dev.	6.04	3.65	21.71	9.72	8.01	20.12
RSD (%)	86.41	57.3	65.14	83.94	74.93	46.16
Quantile_10	1.85	2.37	6.28	2.93	3.5	17.29
Quantile_25	3.27	3.82	24.59	4.85	5.33	21.6
Quantile_75	8.55	8.29	43.5	14.97	13.24	50.07
Quantile_90	14.1	11.04	48.54	25.12	22.3	77.37
